# Evolutionary barriers to horizontal gene transfer in macrophage associated *Salmonella*

**DOI:** 10.1101/2022.04.01.486712

**Authors:** Rama P. Bhatia, Hande A. Kirit, Cecil M. Lewis, Krithivasan Sankaranarayanan, Jonathan P. Bollback

## Abstract

Horizontal gene transfer (HGT) is a powerful evolutionary force facilitating bacterial adaptation and emergence of novel phenotypes. Several factors, including environmental ones, are predicted to restrict HGT, but we lack systematic and experimental data supporting these predictions. Here, we address this gap by measuring the relative fitness of genes horizontally transferred from E. *coli* to *S. enterica* in infection relevant environments. We estimated the distribution of fitness effects in each environment and identified dosage-dependent effects across different environments are a significant barrier to HGT. The majority of genes were found to be deleterious. We also found longer genes had stronger negative fitness consequences than shorter ones, showing that gene length can significantly hinder HGT. Furthermore, fitness effects of transferred genes were found to be environmentally dependent. In summary, a substantial fraction of transferred genes had a significant fitness cost on the recipient, with both gene characteristics and the environment acting as evolutionary barriers to HGT.
