## Supplementary Table 3 for "Evolutionary barriers to horizontal gene transfer in macrophage associated *Salmonella*"

### Sheet: Sheet1
E.coli genes transferred	STM474_ortholog	Gene name	Relative fitness InSPI2	Relative fitness InSPI2 Hypoxic	Relative fitness InSPI2 Ciprofloxacin	Relative fitness InSPI2 Low Mg	PPI	RI	MI	Gene Length (bp)	Functional Category	Deviation in GC	Deviation in FOP
b0119	STM474_RS00815	yacL	0.967022	0.988958	0.800643	0.918528	50	2	0	358	N	0.00132443	0.0743802
b0127	STM474_RS00875	yadG	0.919405	0.803027	0.787908	1.06293	0	1	0	923	O	0.00161347	0.0194175
b0179	STM474_RS01145	lpxD	0.772097	1.00789	0.717896	0.804641	46	0	8	1022	O	0.00825755	0.0292398
b0215	STM474_RS0133	dnaQ	0.990817	0.932387	0.813362	1.03234	26	0	0	728	I	0.0102468	0.00819672
b0423	STM474_RS02175	thiI	0.553812	0.554451	0.578387	0.628348	0	1	9	1445	IO	0.00312035	0.0227743
b0440	STM474_RS02305	hupB	0.877484	0.893386	1.25479	0.983728	42	2	0	272	I	0.0054544	0.010989
b0607	STM474_RS03100	uspG/ybdQ	0.980569	0.98951	0.89095	0.977694	15	0	0	425	O	0.0221391	0.0699301
b0623	STM474_RS03175	cspE	0.7945	0.852093	0.89816	0.848344	30	1	0	206	I	0.00207628	0.0714286
b0642	STM474_RS03275	leuS	0.550184	0.54284	0.587691	0.596075	16	0	7	2579	I	0.0245967	0.0383275
b0695	STM474_RS03555	kdpD	0.793438	0.832481	0.82308	0.9857	4	2	0	2681	O	0.0128773	0
b0780	STM474_RS04055	ybhK/yvcK	0.945013	0.983212	0.799249	0.934889	33	0	0	905	N	0.0302675	0.0891089
b0785	STM474_RS04080	moaE	1.049	1.03636	0.91691	1.06152	10	0	0	449	O	0.0431922	0.00662252
b0812	STM474_RS04205	dps	0.999781	1.00598	0.877598	1.01538	21	2	0	500	O	0.00696605	0.0297619
b0880	STM474_RS04580	cspD	1.01803	0.804595	0.552722	1.13027	37	1	0	221	I	0.0357171	0.0481081
b0882	STM474_RS04590	clpA	0.892891	0.805496	1.06262	1.21748	60	0	0	2273	O	0.0160412	0.0487484
b0891	STM474_RS04670	lolA	0.832517	0.933968	0.855271	0.83922	11	0	0	609	O	0.00490723	0.0613343
b0948	STM474_RS05210	rlmL/rlmKL	0.996451	0.998802	1.0261	1.04572	27	0	0	2105	I	0.00831777	0.0284495
b1000	STM474_RS05465	cbpA	0.981249	1.0128	0.903157	0.959605	44	2	0	916	O	0.00600239	0.104235
b1094	STM474_RS05900	acpP	0.577226	0.651961	0.688862	0.653804	39	1	25	233	O	0.00219835	0.0126582
b1763	STM474_RS06450	topB	0	0.37891	0	0	34	0	0	1958	I	0.0123926	0.0203387
b1718	STM474_RS06630	infC	0.928047	1.00535	0.87187	0.915403	47	1	0	540	I	0.010156	0.00552486
b1686	STM474_RS06785	ydiI	0.957897	1.01454	0.91645	0.957282	2	0	0	407	O	0.0523469	0.0875912
b1290	STM474_RS08465	sapF	0.733856	0.76119	0.565032	0.709405	3	0	0	803	O	0.0316123	0.0297398
b1913	STM474_RS09735	uvrC	0.368227	0.350045	0	0.380312	44	1	0	1832	I	0.0166486	0.0130933
b2341	STM474_RS12250	fadJ	0.906566	0.908488	0.943856	0.972299	6	0	3	2140	O	0.0172045	0.0551979
b2530	STM474_RS13035	iscS/nifS	0.722233	0.778929	0.72536	0.800596	11	1	9	1211	O	0.0168995	0.0716049
b2576	STM474_RS13575	srmB	0.923129	0.84097	1.07115	1.22726	30	0	0	1331	I	0.00408453	0.0359551
b2990	STM474_RS16255	hybG	0.950219	1.00029	0.924221	0.951134	7	2	0	245	O	0.00610442	0.0120482
b3006	STM474_RS16335	exbB	0.966974	0.99999	0.928155	0.979339	3	0	10	734	O	0.0265713	0.0571429
b3071	STM474_RS16620	yqjI	0.895161	0.935706	0.888478	0.919474	1	0	0	620	I	0.000506173	0.0153134
b3164	STM474_RS16950	pnp	0.656642	0.732714	0.705705	0.700767	46	3	0	2135	I	0.0222568	0.0196629
b3417	STM474_RS18130	malP	0.550609	0.599327	0.390218	0.500545	25	0	8	2390	O	0.0307113	0.0175439
b3560	STM474_RS18840	glyQ	0.810805	0.79927	0.784537	0.888797	25	0	0	908	I	0.00267457	0.0559211
b3590	STM474_RS18975	selB	0.79106	0.754593	0.892892	0.972098	36	0	0	1841	I	0.0076624	0.0455733
b3602	STM474_RS19010	yibL	0.953063	0.939063	0.911993	1.00916	21	0	0	359	N	0.00135471	0
b3686	STM474_RS19605	ibpB	0.970171	0.985547	0.891774	0.978137	10	0	0	425	O	0.0291104	0.118881
b3725	STM474_RS19845	pstB	0.729601	0.697233	0.758714	0.837046	19	0	4	770	O	0.000675169	0.0232558
b4000	STM474_RS21405	hupA	0.838026	0.868097	1.17987	0.983383	54	4	0	269	I	0.00556135	0.010989
b4043	STM474_RS21750	lexA	0.697891	0.812329	0.475832	0.725903	7	10	0	605	IO	0.0320493	0.0295567
b4172	STM474_RS22390	hfq	1.07438	0.996634	1.22927	1.26387	64	0	0	304	I	0.0112851	0.038835
b4203	STM474_RS22555	rplI	0.980847	1.03524	0.913789	0.966516	50	0	0	446	I	0.0122148	0.02
b4243	STM474_RS22875	ridA/yjgF	0.981574	1.02719	0.949222	0.986485	1	0	0	383	O	0.0168691	0.0387597
b4373	STM474_RS23385	rimI	0.986317	1.03758	0.947406	0.990151	1	0	0	443	I	0.0280141	0
