## Supplementary Table 4 for "Evolutionary barriers to horizontal gene transfer in macrophage associated *Salmonella*"

### Sheet: Sheet1
E.coli genes transferred	InSPI2	InSPI2 Hypoxic	InSPI2 Ciprofloxacin	InSPI2 Low Mg
b0119	neutral	beneficial	deleterious_toxic	neutral
b0127	neutral	beneficial	deleterious_toxic	neutral
b0179	neutral	beneficial	deleterious_toxic	neutral
b0215	neutral	beneficial	deleterious_toxic	neutral
b0423	deleterious_dosage	neutral	deleterious_dosage	deleterious_toxic
b0440	neutral	neutral	neutral	neutral
b0607	neutral	neutral	neutral	neutral
b0623	neutral	neutral	neutral	neutral
b0642	deleterious_dosage	deleterious_dosage	deleterious_dosage	deleterious_dosage
b0695	deleterious_dosage	neutral	deleterious_dosage	deleterious_dosage
b0780	neutral	neutral	neutral	neutral
b0785	neutral	beneficial	neutral	neutral
b0812	neutral	neutral	neutral	neutral
b0880	deleterious_dosage	deleterious_toxic	deleterious_dosage	deleterious_toxic
b0882	deleterious_toxic	beneficial	neutral	deleterious_dosage
b0891	deleterious_toxic	deleterious_toxic	deleterious_toxic	neutral
b0948	neutral	neutral	neutral	neutral
b1000	neutral	neutral	neutral	neutral
b1084	deleterious_dosage	deleterious_toxic	deleterious_dosage	deleterious_dosage
b1094	deleterious_dosage	deleterious_dosage	deleterious_dosage	deleterious_dosage
b1290	deleterious_toxic	deleterious_toxic	deleterious_toxic	neutral
b1686	beneficial	neutral	neutral	neutral
b1718	neutral	neutral	neutral	neutral
b1763	deleterious_dosage	deleterious_toxic	deleterious_dosage	deleterious_dosage
b1913	deleterious_dosage	neutral	neutral	beneficial
b2341	deleterious_toxic	beneficial	neutral	neutral
b2530	deleterious_dosage	neutral	deleterious_dosage	deleterious_toxic
b2576	deleterious_toxic	neutral	deleterious_toxic	neutral
b2990	neutral	neutral	neutral	neutral
b3006	neutral	neutral	neutral	neutral
b3071	neutral	deleterious_toxic	neutral	neutral
b3164	deleterious_dosage	deleterious_toxic	neutral	deleterious_toxic
b3417	deleterious_toxic	deleterious_toxic	deleterious_toxic	deleterious_toxic
b3560	deleterious_toxic	deleterious_toxic	deleterious_toxic	deleterious_toxic
b3590	deleterious_dosage	deleterious_toxic	deleterious_dosage	deleterious_toxic
b3602	neutral	neutral	neutral	neutral
b3686	neutral	neutral	neutral	neutral
b3725	deleterious_toxic	deleterious_toxic	deleterious_toxic	deleterious_toxic
b4000	deleterious_toxic	neutral	neutral	neutral
b4043	deleterious_toxic	neutral	neutral	deleterious_toxic
b4172	beneficial	beneficial	neutral	beneficial
b4203	neutral	beneficial	neutral	neutral
b4243	neutral	neutral	neutral	beneficial
b4373	neutral	neutral	neutral	neutral
