## Supplementary Table 5 for "Evolutionary barriers to horizontal gene transfer in macrophage associated *Salmonella*"

### Sheet: Sheet1
p-values are for fitness effects of E.coli orthologs different from neutral. Significant values after FDR correction and α = 0.05 are indicated in bold
E.coli genes transferred	InSPI2 (Padj)	InSPI2 Hypoxic (Padj)	InSPI2 Ciprofloxacin (Padj)	InSPI2 Low Mg (Padj)
b0119	0.00636062	0.253033	0.000382158	0.011344
b0127	0.00415353	0.000254412	0.000346667	0.10211
b0179	0.000409528	0.117078	0.000544292	0.00304109
b0215	0.185987	0.015158	0.000544292	0.118098
b0423	0.000100907	0.000115114	0.000346667	0.000528549
b0440	0.00189986	0.000538343	0.074516	0.166866
b0607	0.0111621	0.151905	0.00335784	0.0548145
b0623	0.000645494	0.000325132	0.0127683	0.00369012
b0642	0.000110888	0.000254412	0.000114075	0.000528549
b0695	0.000340259	0.000452974	0.000942756	0.704455
b0780	0.000918674	0.021916	0.000942756	0.0107585
b0785	0.0031396	0.0074557	0.00276568	0.0107453
b0812	0.850385	0.58841	0.000942756	0.197845
b0880	0.418488	0.000645892	0.0211371	0.064142
b0882	0.00522365	0.000802506	0.00804521	0.0520472
b0891	0.00015493	0.00633292	0.0110296	0.00304109
b0948	0.704478	0.946284	0.155242	0.0509744
b1000	0.0111621	0.0660825	0.00155793	0.0520472
b1094	7.52e-05	7.09e-05	0.00230635	0.00024163
b1290	0.000918674	0.000892451	0.000534197	0.000408412
b1686	0.00137235	0.156542	0.00101065	0.0113958
b1718	0.000625794	0.0552501	0.000613418	0.0107144
b1763	0	0.00745444	0	0
b1913	0.00473798	0.0074557	0	0.0103337
b2341	0.00345925	0.000892451	0.0288844	0.128367
b2530	0.000110888	0.000259423	0.000346667	0.00270918
b2576	0.0111621	0.000276203	0.000942756	0.142592
b2990	0.000747027	0.946284	0.00170109	0.0326199
b3006	0.00762563	0.885682	0.000984062	0.118098
b3071	0.000409528	0.00193605	0.0060452	0.0118531
b3164	0.000110888	7.99e-05	0.000382158	0.000130676
b3417	0.00015493	7.09e-05	0.0060452	0.0327595
b3560	0.000363526	8.19e-05	0.000605953	0.00651016
b3590	0.00069228	7.09e-05	0.00408281	0.485022
b3602	0.00583927	0.00204409	0.00804521	0.41904
b3686	0.0101049	0.00809724	0.000544292	0.10211
b3725	0.000110888	0.000645892	0.000346667	0.00389153
b4000	0.00100833	0.000445301	0.106874	0.376836
b4043	0.000190149	0.000545431	0.0173736	0.000528549
b4172	0.0148631	0.946284	0.000544292	0.00571836
b4203	0.0132546	0.000892451	0.000942756	0.037385
b4243	0.00636062	0.0552501	0.00560055	0.0684352
b4373	0.0183995	0.00472276	0.00690213	0.202179
