## Supplementary Table 7 for "Evolutionary barriers to horizontal gene transfer in macrophage associated *Salmonella*"

### Sheet: Sheet1
Contrast	Gene	estimate	SE	df	t.ratio	p.value
Inspi2 - Inspi2 Ciprofloxacin	b0119	0.167633	0.0412576	516	4.06308	0.0003256
Inspi2 - Inspi2 Ciprofloxacin	b0127	0.13238	0.0412576	516	3.20862	0.0077106
Inspi2 - Inspi2 Ciprofloxacin	b0215	0.179426	0.0412576	516	4.34893	9.69e-05
Inspi2 - Inspi2 Ciprofloxacin	b0440	-0.387208	0.0412576	516	-9.38513	0
Inspi2 - Inspi2 Ciprofloxacin	b0623	-0.11291	0.0412576	516	-2.7367	0.0324546
Inspi2 - Inspi2 Ciprofloxacin	b0780	0.155135	0.0412576	516	3.76016	0.0010828
Inspi2 - Inspi2 Ciprofloxacin	b0785	0.137855	0.0412576	516	3.34132	0.0049408
Inspi2 - Inspi2 Ciprofloxacin	b0812	0.127223	0.0412576	516	3.08362	0.0115379
Inspi2 - Inspi2 Ciprofloxacin	b0880	0.741273	0.0412576	516	17.967	0
Inspi2 - Inspi2 Ciprofloxacin	b0882	-0.177083	0.0412576	516	-4.29214	0.0001241
Inspi2 - Inspi2 Ciprofloxacin	b1094	-0.116723	0.0412576	516	-2.82913	0.0249434
Inspi2 - Inspi2 Ciprofloxacin	b1290	0.155893	0.0412576	516	3.77853	0.0010092
Inspi2 - Inspi2 Ciprofloxacin	b2576	-0.15235	0.0412576	516	-3.69267	0.0013987
Inspi2 - Inspi2 Ciprofloxacin	b3417	0.437332	0.0412576	516	10.6	0
Inspi2 - Inspi2 Ciprofloxacin	b3590	-0.109529	0.0412576	516	-2.65476	0.0406734
Inspi2 - Inspi2 Ciprofloxacin	b4000	-0.349235	0.0412576	516	-8.46474	0
Inspi2 - Inspi2 Ciprofloxacin	b4043	0.440313	0.0412576	516	10.6723	0
Inspi2 - Inspi2 Ciprofloxacin	b4172	-0.156768	0.0412576	516	-3.79974	0.00093
Inspi2 - Inspi2 Hypoxic	b0127	0.112008	0.0412576	516	2.71486	0.0344917
Inspi2 - Inspi2 Hypoxic	b0179	-0.23872	0.0412576	516	-5.78609	1e-07
Inspi2 - Inspi2 Hypoxic	b0880	0.20821	0.0412576	516	5.04659	3.7e-06
Inspi2 - Inspi2 Hypoxic	b1763	-0.278801	0.0412576	516	-6.75759	0
Inspi2 - Inspi2 Hypoxic	b4043	-0.119346	0.0412576	516	-2.89271	0.0207036
Inspi2 - Inspi2 Low Mg	b0127	-0.149673	0.0412576	516	-3.62776	0.0017819
Inspi2 - Inspi2 Low Mg	b0440	-0.110352	0.0412576	516	-2.6747	0.0385251
Inspi2 - Inspi2 Low Mg	b0695	-0.195772	0.0412576	516	-4.74513	1.6e-05
Inspi2 - Inspi2 Low Mg	b0880	-0.111416	0.0412576	516	-2.70051	0.0358894
Inspi2 - Inspi2 Low Mg	b0882	-0.322941	0.0412576	516	-7.82745	0
Inspi2 - Inspi2 Low Mg	b2576	-0.305259	0.0412576	516	-7.39885	0
Inspi2 - Inspi2 Low Mg	b3417	0.164587	0.0412576	516	3.98927	0.0004398
Inspi2 - Inspi2 Low Mg	b3590	-0.182994	0.0412576	516	-4.43541	6.62e-05
Inspi2 - Inspi2 Low Mg	b3725	-0.111127	0.0412576	516	-2.6935	0.0365895
Inspi2 - Inspi2 Low Mg	b4000	-0.149488	0.0412576	516	-3.6233	0.0018116
Inspi2 - Inspi2 Low Mg	b4172	-0.199387	0.0412576	516	-4.83273	1.06e-05
Inspi2 Ciprofloxacin - Inspi2 Hypoxic	b0119	-0.191978	0.0412576	516	-4.65316	2.46e-05
Inspi2 Ciprofloxacin - Inspi2 Hypoxic	b0179	-0.289066	0.0412576	516	-7.00637	0
Inspi2 Ciprofloxacin - Inspi2 Hypoxic	b0215	-0.127593	0.0412576	516	-3.09259	0.0112147
Inspi2 Ciprofloxacin - Inspi2 Hypoxic	b0440	0.364334	0.0412576	516	8.83072	0
Inspi2 Ciprofloxacin - Inspi2 Hypoxic	b0607	-0.10868	0.0412576	516	-2.63419	0.0429966
Inspi2 Ciprofloxacin - Inspi2 Hypoxic	b0780	-0.194643	0.0412576	516	-4.71776	1.82e-05
Inspi2 Ciprofloxacin - Inspi2 Hypoxic	b0785	-0.124769	0.0412576	516	-3.02414	0.0138991
Inspi2 Ciprofloxacin - Inspi2 Hypoxic	b0812	-0.129624	0.0412576	516	-3.14182	0.0095826
Inspi2 Ciprofloxacin - Inspi2 Hypoxic	b0880	-0.533063	0.0412576	516	-12.9204	0
Inspi2 Ciprofloxacin - Inspi2 Hypoxic	b0882	0.254617	0.0412576	516	6.17139	0
Inspi2 Ciprofloxacin - Inspi2 Hypoxic	b1000	-0.112098	0.0412576	516	-2.71703	0.0342847
Inspi2 Ciprofloxacin - Inspi2 Hypoxic	b1290	-0.202297	0.0412576	516	-4.90326	7.5e-06
Inspi2 Ciprofloxacin - Inspi2 Hypoxic	b1718	-0.134679	0.0412576	516	-3.26434	0.0064099
Inspi2 Ciprofloxacin - Inspi2 Hypoxic	b1763	-0.278801	0.0412576	516	-6.75759	0
Inspi2 Ciprofloxacin - Inspi2 Hypoxic	b1913	-0.186217	0.0412576	516	-4.51352	4.67e-05
Inspi2 Ciprofloxacin - Inspi2 Hypoxic	b2576	0.229506	0.0412576	516	5.56276	3e-07
Inspi2 Ciprofloxacin - Inspi2 Hypoxic	b3417	-0.490857	0.0412576	516	-11.8974	0
Inspi2 Ciprofloxacin - Inspi2 Hypoxic	b3590	0.141832	0.0412576	516	3.43771	0.003537
Inspi2 Ciprofloxacin - Inspi2 Hypoxic	b4000	0.314936	0.0412576	516	7.63342	0
Inspi2 Ciprofloxacin - Inspi2 Hypoxic	b4043	-0.55966	0.0412576	516	-13.565	0
Inspi2 Ciprofloxacin - Inspi2 Hypoxic	b4172	0.226425	0.0412576	516	5.48809	4e-07
Inspi2 Ciprofloxacin - Inspi2 Hypoxic	b4203	-0.122774	0.0412576	516	-2.97579	0.0161272
Inspi2 Ciprofloxacin - Inspi2 Low Mg	b0119	-0.111283	0.0412576	516	-2.69727	0.036211
Inspi2 Ciprofloxacin - Inspi2 Low Mg	b0127	-0.282052	0.0412576	516	-6.83638	0
Inspi2 Ciprofloxacin - Inspi2 Low Mg	b0215	-0.220791	0.0412576	516	-5.35152	8e-07
Inspi2 Ciprofloxacin - Inspi2 Low Mg	b0440	0.276856	0.0412576	516	6.71043	0
Inspi2 Ciprofloxacin - Inspi2 Low Mg	b0695	-0.167856	0.0412576	516	-4.06849	0.0003184
Inspi2 Ciprofloxacin - Inspi2 Low Mg	b0780	-0.141006	0.0412576	516	-3.41771	0.0037939
Inspi2 Ciprofloxacin - Inspi2 Low Mg	b0785	-0.148745	0.0412576	516	-3.60527	0.0019361
Inspi2 Ciprofloxacin - Inspi2 Low Mg	b0812	-0.140399	0.0412576	516	-3.403	0.0039937
Inspi2 Ciprofloxacin - Inspi2 Low Mg	b0880	-0.852689	0.0412576	516	-20.6675	0
Inspi2 Ciprofloxacin - Inspi2 Low Mg	b0882	-0.145858	0.0412576	516	-3.53531	0.0024982
Inspi2 Ciprofloxacin - Inspi2 Low Mg	b1290	-0.139656	0.0412576	516	-3.38498	0.0042514
Inspi2 Ciprofloxacin - Inspi2 Low Mg	b1913	-0.106986	0.0412576	516	-2.59312	0.0479734
Inspi2 Ciprofloxacin - Inspi2 Low Mg	b2576	-0.152908	0.0412576	516	-3.70619	0.0013293
Inspi2 Ciprofloxacin - Inspi2 Low Mg	b3417	-0.272745	0.0412576	516	-6.61078	0
Inspi2 Ciprofloxacin - Inspi2 Low Mg	b3560	-0.106344	0.0412576	516	-2.57758	0.0499797
Inspi2 Ciprofloxacin - Inspi2 Low Mg	b3602	-0.108785	0.0412576	516	-2.63674	0.0427034
Inspi2 Ciprofloxacin - Inspi2 Low Mg	b4000	0.199746	0.0412576	516	4.84144	1.01e-05
Inspi2 Ciprofloxacin - Inspi2 Low Mg	b4043	-0.467244	0.0412576	516	-11.325	0
Inspi2 Hypoxic - Inspi2 Low Mg	b0127	-0.261681	0.0412576	516	-6.34262	0
Inspi2 Hypoxic - Inspi2 Low Mg	b0179	0.20273	0.0412576	516	4.91377	7.1e-06
Inspi2 Hypoxic - Inspi2 Low Mg	b0695	-0.149108	0.0412576	516	-3.61407	0.0018743
Inspi2 Hypoxic - Inspi2 Low Mg	b0880	-0.319626	0.0412576	516	-7.74709	0
Inspi2 Hypoxic - Inspi2 Low Mg	b0882	-0.400475	0.0412576	516	-9.7067	0
Inspi2 Hypoxic - Inspi2 Low Mg	b1763	0.278801	0.0412576	516	6.75759	0
Inspi2 Hypoxic - Inspi2 Low Mg	b2576	-0.382414	0.0412576	516	-9.26895	0
Inspi2 Hypoxic - Inspi2 Low Mg	b3417	0.218112	0.0412576	516	5.2866	1.1e-06
Inspi2 Hypoxic - Inspi2 Low Mg	b3590	-0.215297	0.0412576	516	-5.21836	1.6e-06
Inspi2 Hypoxic - Inspi2 Low Mg	b3725	-0.13297	0.0412576	516	-3.22292	0.0073558
Inspi2 Hypoxic - Inspi2 Low Mg	b4000	-0.11519	0.0412576	516	-2.79198	0.0277576
Inspi2 Hypoxic - Inspi2 Low Mg	b4172	-0.269044	0.0412576	516	-6.52109	0
